# Vesicle-bound regulatory RNAs are associated with tissue aging

**DOI:** 10.1101/2021.05.07.443093

**Authors:** Fabian Kern, Thomas Kuhn, Nicole Ludwig, Martin Simon, Laura Gröger, Natalie Fabis, Abdulrahman Salhab, Tobias Fehlmann, Oliver Hahn, Annika Engel, Marcus Koch, Jana Koehler, Katarzyna Winek, Hermona Soreq, Gregor Fuhrmann, Tony Wyss-Coray, Eckart Meese, Matthias W. Laschke, Andreas Keller

**Author notes:** These authors have equally contributed to the study and are listed in lexicographic order (Fabian Kern, Thomas Kuhn, Nicole Ludwig, Martin Simon). These authors contributed equally as senior authors to the study (Matthias W. Laschke, Andreas Keller). Correspondence should be addressed to Andreas Keller.

## Abstract

Previous work on murine models and human demonstrated global as well as tissue-specific molecular aging trajectories in solid tissues and body fluids^1–8^. Extracellular vesicles like exosomes play a crucial role in communication and information exchange in between such systemic factors and solid tissues^9,10^. We sequenced freely circulating and vesicle-bound small regulatory RNAs in mice at five time points across the average life span from 2 to 18 months. Intriguingly, each small RNA class exhibits unique aging patterns, which showed differential signatures between vesicle-bound and freely circulating molecules. In particular, tRNA fragments showed overall highest correlation with aging which also matched well between sample types, facilitating age prediction with non-negative matrix factorization (86% accuracy). Interestingly, rRNAs exhibited inverse correlation trajectories between vesicles and plasma while vesicle-bound microRNAs (miRNAs) were exceptionally strong associated with aging. Affected miRNAs regulate the inflammatory response and transcriptional processes, and adipose tissues show considerable effects in associated gene regulatory modules. Finally, nanoparticle tracking and electron microscopy suggest a shift from overall many small to fewer but larger vesicles in aged plasma, potentially contributing to systemic aging trajectories and affecting the molecular aging of organs.
