## Supplemental Table 1 for "Vesicle-bound regulatory RNAs are associated with tissue aging"

### Sheet: Tabelle2
Source	Age [M]	ID
Exosome	12	1
Exosome	12	2
Exosome	18	1
Exosome	18	4
Exosome	2	1
Exosome	2	3
Exosome	2	4
Exosome	6	1
Exosome	6	2
Exosome	6	3
Exosome	6	4
Exosome	8	1
Exosome	8	3
Exosome	8	4
Plasma	12	1
Plasma	12	2
Plasma	18	1
Plasma	18	4
Plasma	2	1
Plasma	2	3
Plasma	2	4
Plasma	6	1
Plasma	6	2
Plasma	6	3
Plasma	6	4
Plasma	8	1
Plasma	8	3
Plasma	8	4
